# Cooperative reading of DECA-CCAAT composite element by the TALE/NF-Y/Sp2 transcription factors

**DOI:** 10.64898/2026.02.16.706105

**Authors:** Andrea Bernardini, Nerina Gnesutta, Roberto Mantovani

## Abstract

To understand how genes are regulated it is important to assess the molecular basis of TFs cooperation in promoter and enhancer regulatory elements. Compelling genetic, genomic and biochemical data in mammals and zebrafish point at DECA-CCAAT composite elements as important for regulation of gene expression in development. DECA is recognized by the homeodomain (HD) heterodimeric TALE TFs (PBX/PREP), CCAAT by the NF-Y trimer. Both are evolutionarily conserved in eukaryotes, including plants. Sp2, a member of the Sp/KLF family, potentiates association of TALE and NF-Y on DNA. We applied AlphaFold to infer the structural basis of the hexameric complex with DNA. The resulting models position TALE and NF-Y on the respective sites, predicting the complex arrangement of the MEINOX/PBC heterodimerization module of the TALE TFs and the sequence-specific DNA contacts of the HDs to DECA. The complex is tied by the Sp2 N-terminus, which contacts the TALE dimer through the α-helical SP-box and the NF-Y trimer through a novel <u>s</u>hort <u>li</u>near <u>m</u>otif (YA-SLiM). A flexible linker separates the anchor points, consistent with the constrained stereo-alignment of the DECA-CCAAT motif. The models are confirmed by assembly of the recombinant NF-Y/TALE/Sp2 in complex with DNA *in vitro.* Mutagenesis confirms the importance of the SP-box and YA-SLiM for cooperativity. Rationalising available genomic and biochemical data, the structural models depict a novel mode of cooperative binding on DNA, providing important clues as to how TFs potentially function beyond DECA-CCAAT in different eukaryotic contexts.
