## Supplementary Tables for "Cooperative reading of DECA-CCAAT composite element by the TALE/NF-Y/Sp2 transcription factors"

### Sheet: Table S1 - sequences
Molecule	Protein	Name	Species	UniProt	Region	Sequence
protein	NF-YA	NF-YA full-length	mouse	P23708	1-346	MEQYTTNSNSSTEQIVVQAGQIQQQQGGVTAVQLQTEAQVASASGQQVQTLQVVQGQPLMVQVSGGQLITSTGQPIMVQAVPGGQGQTIMQVPVSGTQGLQQIQLVPPGQIQIQGGQAVQVQGQQGQTQQIIIQQPQTAVTAGQTQTQQQIAVQGQQVAQTAEGQTIVYQPVNADGTILQQVTVPVSGMITIPAASLAGAQIVQTGANTNTTSSGQGTVTVTLPVAGNVVNSGGMVMMVPGAGSVPAIQRIPLPGAEMLEEEPLYVNAKQYHRILKRRQARAKLEAEGKIPKERRKYLHESRHRHAMARKRGEGGRFFSPKEKDSPHMQDPNQADEEAMTQIIRVS
protein	NF-YA	NF-YA md (4AWL)	mouse	P23708	261-331	EEPLYVNAKQYHRILKRRQARAKLEAEGKIPKERRKYLHESRHRHAMARKRGEGGRFFSPKEKDSPHMQDP
protein	NF-YB	NF-YB full-length	mouse	P63139	1-207	MTMDGDSSTTDASQLGISADYIGGSHYVIQPHDDTEDSMNDHEDTNGSKESFREQDIYLPIANVARIMKNAIPQTGKIAKDAKECVQECVSEFISFITSEASERCHQEKRKTINGEDILFAMSTLGFDSYVEPLKLYLQKFREAMKGEKGIGGAVSATDGLSEELTEEAFTNQLPAGLITADGQQQNVMVYTTSYQQISGVQQIQFS
protein	NF-YB	NF-YB md (4AWL)	mouse	P63139	51-143	SFREQDIYLPIANVARIMKNAIPQTGKIAKDAKECVQECVSEFISFITSEASERCHQEKRKTINGEDILFAMSTLGFDSYVEPLKLYLQKFRE
protein	NF-YC	NF-YC full-length	mouse	P70353	1-335	MSTEGGFGGTSSSDAQQSLQSFWPRVMEEIRNLTVKDFRVQELPLARIKKIMKLDEDVKMISAEAPVLFAKAAQIFITELTLRAWIHTEDNKRRTLQRNDIAMAITKFDQFDFLIDIVPRDELKPPKRQEEVRQSVTPAEPVQYYFTLAQQPTAVQVQGQQQGQQTTSSTTTIQPGQIIIAQPQQGQTTPVTMQVGEGQQVQIVQAQPQGQAQQTQSGTGQTMQVMQQIITNTGEIQQIPVQLNAGQLQYIRLAQPVSGTQVVQGQIQTLATNAQQITQTEVQQGQQQFSQFTDGQQLYQIQQVTMPAGQDLAQPMFIQSANQPSDGQTPQVTGD
protein	NF-YC	NF-YC md (4AWL)	mouse	P70353	27-120	MEEIRNLTVKDFRVQELPLARIKKIMKLDEDVKMISAEAPVLFAKAAQIFITELTLRAWIHTEDNKRRTLQRNDIAMAITKFDQFDFLIDIVPR
protein	PBX1	PBX1 full-length	mouse	P41778	1-430	MDEQPRLMHSHAGVGMAGHPGLSQHLQDGAGGTEGEGGRKQDIGDILQQIMTITDQSLDEAQARKHALNCHRMKPALFNVLCEIKEKTVLSIRGAQEEEPTDPQLMRLDNMLLAEGVAGPEKGGGSAAAAAAAAASGGAGSDNSVEHSDYRAKLSQIRQIYHTELEKYEQACNEFTTHVMNLLREQSRTRPISPKEIERMVSIIHRKFSSIQMQLKQSTCEAVMILRSRFLDARRKRRNFNKQATEILNEYFYSHLSNPYPSEEAKEELAKKCGITVSQVSNWFGNKRIRYKKNIGKFQEEANIYAAKTAVTATNVSAHGSQANSPSTPNSAGSSSSFNMSNSGDLFMSVQSLNGDSYQGAQVGANVQSQVDTLRHVISQTGGYSDGLAASQMYSPQGI…
protein	PBX1	PBX1 md	mouse	P41778	40-322	KQDIGDILQQIMTITDQSLDEAQARKHALNCHRMKPALFNVLCEIKEKTVLSIRGAQEEEPTDPQLMRLDNMLLAEGVAGPEKGGGSAAAAAAAAASGGAGSDNSVEHSDYRAKLSQIRQIYHTELEKYEQACNEFTTHVMNLLREQSRTRPISPKEIERMVSIIHRKFSSIQMQLKQSTCEAVMILRSRFLDARRKRRNFNKQATEILNEYFYSHLSNPYPSEEAKEELAKKCGITVSQVSNWFGNKRIRYKKNIGKFQEEANIYAAKTAVTATNVSAHGSQ
protein	PBX1	PBX1 PBC domain	mouse	P41778	40-232	KQDIGDILQQIMTITDQSLDEAQARKHALNCHRMKPALFNVLCEIKEKTVLSIRGAQEEEPTDPQLMRLDNMLLAEGVAGPEKGGGSAAAAAAAAASGGAGSDNSVEHSDYRAKLSQIRQIYHTELEKYEQACNEFTTHVMNLLREQSRTRPISPKEIERMVSIIHRKFSSIQMQLKQSTCEAVMILRSRFLD
protein	PBX1	PBX1 X-link	human	P40424	1-308	MMATQTLSIDSYQDGQQMQVVTELKTEQDPNCSEPDAEGVSPPPVESQTPMDVDKQAIYRHPLFPLLALLFEKCEQSTQGSEGTTSASFDVDIENFVRKQEKEGKPFFCEDPETDNLMVKAIQVLRIHLLELEKVNELCKDFCSRYIACLKTKMNSETLLSGEPGSPYSPVQSQQIQSAITGTISPQGIVVPASALQQGNVAMATVAGGTVYQPVTVVTPQGQVVTQTLSPGTIRIQNSQLQLQLNQDLSILHQDDGSSKNKRGVLPKHATNVMRSWLFQHIGHPYPTEDEKKQIAAQTNLTLLQVNNWFINARRRILQPMLDSSCSETPKTKKKTAQNRPVQR
protein	PREP1	PREP1 full-length	mouse	O70477	1-436	MMATQTLSIDSYQDGQQMQVVTELKTEQDPNCSDPDAEGVSPPPIESQTPMDADKQAIYRHPLFPLLALLFEKCEQSTQGSEGTTSASFDVDIENFVRKQEKDGKPFFCEDPETDNLMVKAIQVLRIHLLELEKVNELCKDFCSRYIACLKTKMNSETLLSGEPGSPYSPVQSQQIQSAITGTLSPQGIVVPASALQQGNVTMATVAGGTVYQPVTVVTPQGQVVTQALSPGTIRIQNSQLQLQLNQDLSILHQEDGSSKNKRGVLPKHATNVMRSWLFQHIGHPYPTEDEKKQIAAQTNLTLLQVNNWFINARRRILQPMLDSSCSETPKTKKKPAQNRPVQRFWPDSLASGVAQATPSELAMSEGAVVTITTPVNMNVDSLQSLSSDGATLAVQQVM…
protein	PREP1	PREP1 md	mouse	O70477	40-330	VSPPPIESQTPMDADKQAIYRHPLFPLLALLFEKCEQSTQGSEGTTSASFDVDIENFVRKQEKDGKPFFCEDPETDNLMVKAIQVLRIHLLELEKVNELCKDFCSRYIACLKTKMNSETLLSGEPGSPYSPVQSQQIQSAITGTLSPQGIVVPASALQQGNVTMATVAGGTVYQPVTVVTPQGQVVTQALSPGTIRIQNSQLQLQLNQDLSILHQEDGSSKNKRGVLPKHATNVMRSWLFQHIGHPYPTEDEKKQIAAQTNLTLLQVNNWFINARRRILQPMLDSSCSETP
protein	PREP1	PREP1 MEINOX domain	mouse	O70477	40-157	VSPPPIESQTPMDADKQAIYRHPLFPLLALLFEKCEQSTQGSEGTTSASFDVDIENFVRKQEKDGKPFFCEDPETDNLMVKAIQVLRIHLLELEKVNELCKDFCSRYIACLKTKMNSE
protein	PREP1	PREP1 X-link	human	P55347	1-344	MDEQPRLMHSHAGVGMAGHPGLSQHLQDGAGGTEGEGGRKQDIGDILQQIMTITDQSLDEAQARKHALNCHRMKPALFNVLCEIKEKTVLSIRGAQEEEPTDPQLMRLDNMLLAEGVAGPEKGGGSAAAAAAAAASGGAGSDNSVEHSDYRAKLSQIRQIYHTELEKYEQACNEFTTHVMNLLREQSRTRPISPKEIERMVSIIHRKFSSIQMQLKQSTCEAVMILRSRFLDARRKRRNFNKQATEILNEYFYSHLSNPYPSEEAKEELAKKCGITVSQVSNWFGNKRIRYKKNIGKFQEEANIYAAK
protein	SP2	SP2 full-length	mouse	Q9D2H6	1-612	MSDPQMSMAATAAVSPSDYLQPAAATTQDSQPSPLALLAATCSKIGPPAVEAAVTPPAPPQPTPRKLVPIKPAPLPLSPCKNSFSILSSKGNILQIQGSQLSTSYPGGQFVFAIQNPTLINKGSRSNASIQYQVPQIQGNSSQTIQVQPSLTNQIQVIPGTNQAITTPSTSGHKPVPIKPAPVQKSSTTTTPVQSGANVVKLTGGGSNMTLTLPLNNLVNTSDIGGPAQLLTESPPTPLSKTNKKARKKSLPVSQPSVAVAEQVETVLIETTADNIIQAGNNLLIVQSPGGGQPAVVQQVQVVPPKAEQQQVVQIPQQALRVVQAASATLPTVPQKPSQNFQIQTTEPTPTQVYIRTPSGEVQTVLVQDSPPATAATTSTVTCNSPALRAPHLSGTSKK…
protein	SP2	SP2 N-ter	mouse	Q9D2H6	1-94	MSDPQMSMAATAAVSPSDYLQPAAATTQDSQPSPLALLAATCSKIGPPAVEAAVTPPAPPQPTPRKLVPIKPAPLPLSPCKNSFSILSSKGNIL
protein	SP1	SP1 N-ter	mouse	O89090	1-120	MSDQDHSMDEVTAVVKIEKDVGGNNGGSGNGGGAAFSQTRSSSTGSSSSSGGGGGQESQPSPLALLAATCSRIESPNENSNNSQGPSQSGGTGELDLTATQLSQGANGWQIISSSSGATP
DNA		Sp2_promoter_wt(11bp)	mouse	NA	chr11:96868542-96868591 (mm39)	GCCACCGCCCGAGCGACGGCAGCTTTTACCAATGAACGCTTGGTACATTG
DNA		Sp2_promoter_10bp_spacing	mouse	NA	-	GCCACCGCCCGAGCGACGGCACTTTTACCAATGAACGCTTGGTACATTG
DNA		Sp2_promoter_9bp_spacing	mouse	NA	-	GCCACCGCCCGAGCGACGGCATTTTACCAATGAACGCTTGGTACATTG
DNA		Sp2_promoter_8bp_spacing	mouse	NA	-	GCCACCGCCCGAGCGACGGCATTTACCAATGAACGCTTGGTACATTG
DNA		Sp2_promoter_12bp_spacing	mouse	NA	-	GCCACCGCCCGAGCGACGGCAGCCTTTTACCAATGAACGCTTGGTACATTG
DNA		Sp2_promoter_13bp_spacing	mouse	NA	-	GCCACCGCCCGAGCGACGGCAGCCCTTTTACCAATGAACGCTTGGTACATTG
DNA		Sp2_promoter_11bp_spacing_invertedDECA	mouse	NA	-	GCCACCGCCCGTCGCTCGGCAGCTTTTACCAATGAACGCTTGGTACATTG
DNA		Sp2_promoter probe for EMSA	mouse	NA	chr11:96868542-96868591 (mm39)	[Cy5]-GCCACCGCCCGAGCGACGGCAGCTTTTACCAATGAACGCTTGGTACATTG
DNA		DECA competitor	mouse			GCCCGAGCGACGGCAGCTT

### Sheet: Table S2 - models
Model file name	DNA	DECA-CCAAT spacing (bp)	SP	PBX1	PREP1	NF-Y	DNA contacts conf.	SP-box contacts	YA-SLiM contacts	ipTM	pTM	DNA sequence	in Figure	ModelArchive accession ID	ModelArchive title
01_2025-05-05_Mouse_pSP2DNA_NFY-PBX1-PKNOX1-SP2_ALL_FL	Sp2_promoter_wt(11bp)	11	SP2 full-length	PBX1 full-length	PREP1 full-length	full-length	>70 pLDDT, <70 for NF-Y	>70 pLDDT	<70 pLDDT	0.39	0.4	GCCACCGCCCGAGCGACGGCAGCTTTTACCAATGAACGCTTGGTACATTG	Fig.S3	ma-cbjyy	TALE-NFY-Sp2 full length multi TFs complex on DECA-CCAAT composite motif
02_2025-02-14_Mouse_pSP2DNA_NFY-PBX1-PKNOX1-SP2_md	Sp2_promoter_wt(11bp)	11	SP2 N-ter (1-94)	PBX1 md (40-322)	PREP1 md (40-330)	4AWL	>70 pLDDT	>70 pLDDT	>70 pLDDT	0.7	0.66	GCCACCGCCCGAGCGACGGCAGCTTTTACCAATGAACGCTTGGTACATTG	Fig.2, Fig.3, Fig.5, Fig.6	ma-fnkf9	Minimal TALE-NFY-Sp2 multi TFs complex on canonical DECA-CCAAT composite motif
03_2025-02-24_Mouse_pSP2DNA_PBX1-PKNOX1_md	Sp2_promoter_wt(11bp)	11	-	PBX1 md (40-322)	PREP1 md (40-330)	-	>70 pLDDT	no SP2	no SP2	0.66	0.59	GCCACCGCCCGAGCGACGGCAGCTTTTACCAATGAACGCTTGGTACATTG	Fig.4, Fig.S7	ma-ru4fd	Minimal PBX1/PREP1 heterodimer complex on canonical DECA-CCAAT composite motif
04_2025-05-09_Mouse_pSP2DNA_PBX1-PKNOX1_md_iDECA	Sp2_promoter_11bp_spacing_invertedDECA	11	-	PBX1 md (40-322)	PREP1 md (40-330)	-	>70 pLDDT	no SP2	no SP2	0.68	0.61	GCCACCGCCCGTCGCTCGGCAGCTTTTACCAATGAACGCTTGGTACATTG	Fig.S7	ma-je2j8	Minimal PBX1/PREP1 heterodimer complex on inverted DECA site
05_2025-02-21_Mouse_pSP2DNA-8bp_NFY-PBX1-PKNOX1-SP2_md	Sp2_promoter_8bp_spacing	8	SP2 N-ter (1-94)	PBX1 md (40-322)	PREP1 md (40-330)	4AWL	<70 pLDDT	>70 pLDDT	<70 pLDDT	0.36	0.41	GCCACCGCCCGAGCGACGGCATTTACCAATGAACGCTTGGTACATTG	Fig.6	ma-rbuyd	Minimal TALE-NFY-Sp2 multi TFs complex on a 8 bp spacing DECA-CCAAT composite motif
06_2025-02-21_Mouse_pSP2DNA-9bp_NFY-PBX1-PKNOX1-SP2_md	Sp2_promoter_9bp_spacing	9	SP2 N-ter (1-94)	PBX1 md (40-322)	PREP1 md (40-330)	4AWL	>70 pLDDT	>70 pLDDT	~70 pLDDT	0.6	0.6	GCCACCGCCCGAGCGACGGCATTTTACCAATGAACGCTTGGTACATTG	Fig.6	ma-ts8cg	Minimal TALE-NFY-Sp2 multi TFs complex on a 9 bp spacing DECA-CCAAT composite motif
07_2025-02-21_Mouse_pSP2DNA-10bp_NFY-PBX1-PKNOX1-SP2_md	Sp2_promoter_10bp_spacing	10	SP2 N-ter (1-94)	PBX1 md (40-322)	PREP1 md (40-330)	4AWL	>70 pLDDT	>70 pLDDT	>70 pLDDT	0.67	0.64	GCCACCGCCCGAGCGACGGCACTTTTACCAATGAACGCTTGGTACATTG	Fig.6	ma-4rope	Minimal TALE-NFY-Sp2 multi TFs complex on a 10 bp spacing DECA-CCAAT composite motif
08_2025-02-21_Mouse_pSP2DNA-12bp_NFY-PBX1-PKNOX1-SP2_md	Sp2_promoter_12bp_spacing	12	SP2 N-ter (1-94)	PBX1 md (40-322)	PREP1 md (40-330)	4AWL	>70 pLDDT	>70 pLDDT	>70 pLDDT	0.62	0.6	GCCACCGCCCGAGCGACGGCAGCCTTTTACCAATGAACGCTTGGTACATTG	Fig.6	ma-0wydr	Minimal TALE-NFY-Sp2 multi TFs complex on a 12 bp spacing DECA-CCAAT composite motif
09_2025-02-21_Mouse_pSP2DNA-13bp_NFY-PBX1-PKNOX1-SP2_md	Sp2_promoter_13bp_spacing	13	SP2 N-ter (1-94)	PBX1 md (40-322)	PREP1 md (40-330)	4AWL	>70 pLDDT	>70 pLDDT	<70 pLDDT	0.57	0.56	GCCACCGCCCGAGCGACGGCAGCCCTTTTACCAATGAACGCTTGGTACATTG	Fig.6	ma-dl1d2	Minimal TALE-NFY-Sp2 multi TFs complex on a 13 bp spacing DECA-CCAAT composite motif
10_2025-02-17_Mouse_pSP2DNA_NFY-PBX1-PKNOX1_SP1_md	Sp2_promoter_wt(11bp)	11	SP1 N-ter (1-120)	PBX1 md (40-322)	PREP1 md (40-330)	4AWL	>70 pLDDT	no SP2	no SP2	0.6	0.58	GCCACCGCCCGAGCGACGGCAGCTTTTACCAATGAACGCTTGGTACATTG	Fig.S10	ma-4jbh7	Minimal TALE-NFY multi TFs complex with Sp1 N-terminal region on canonical DECA-CCAAT composite motif
11_2025_03_31_pknox1_pbx1_xlink	-	-	-	PBX1 X-link (1-308)	PREP1 X-link (1-344)	-	no DNA	no SP2	no SP2	0.56	0.52	-	Fig.4	ma-xw68c	Minimal PBX1/PREP1 heterodimer complex in isolation
12_AF2_NFY_SP2	-	-	SP2 N-ter (1-94)	-	-	4AWL	no DNA	no TALE	>70 pLDDT	0.74	0.71	-	Fig.S8	ma-avsqh	AF2 model of isolated NF-Y and Sp2 using minimal domain proteins
13_AF2_PBC_MEINOX_SP2	-	-	SP2 N-ter (1-94)	PBX1 PBC domain (40-232)	PREP1 MEINOX domain (40-157)	-	no DNA	>70 pLDDT	no NF-Y	0.73	0.69	-	Fig.S8	ma-c0b7p	AF2 model of isolated PBX1/PREP1 heterodimerization module and Sp2 using minimal domain proteins

### Sheet: Table S3 - X-links
xlink_type	pos_1	prot_1	pos_2	prot_2	PSM_exp1	PSM_exp2	domain	fit_with_AFmodels	notes	XLMS data from: https://doi.org/10.1038/s41598-020-74032-w
inter	55	PREP1	87	PBX1	3	16	MEINOX-PBC	yes
inter	134	PREP1	308	PBX1	NA	1	MEINOX-HD	no
inter	268	PREP1	308	PBX1	4	4	HD-HD	no
inter	73	PREP1	87	PBX1	NA	2	PBC-MEINOX	yes
inter	140	PREP1	308	PBX1	NA	1	MEINOX-HD	no
inter	268	PREP1	153	PBX1	6	5	HD-PBC	no
inter	134	PREP1	65	PBX1	NA	7	MEINOX-PBC	yes
inter	25	PREP1	87	PBX1	NA	1	IDR-PBC	no
inter	268	PREP1	195	PBX1	NA	1	HD-PBC	no
inter	151	PREP1	153	PBX1	NA	1	MEINOX-PBC	yes
inter	25	PREP1	65	PBX1	NA	1	IDR-PBC	no
inter	153	PREP1	153	PBX1	5	1	MEINOX-PBC	yes
intra	134	PREP1	140	PREP1	NA	3	MEINOX-MEINOX	yes
intra	140	PREP1	151	PREP1	NA	2	MEINOX-MEINOX	yes
intra	134	PREP1	268	PREP1	NA	1	MEINOX-HD	yes	only one model
intra	87	PBX1	195	PBX1	26	19	PBC-PBC	yes
intra	242	PBX1	308	PBX1	2	3	HD-HD	yes
intra	65	PBX1	195	PBX1	NA	6	PBC-PBC	yes
intra	195	PBX1	308	PBX1	3	4	PBC-HD	no
intra	153	PBX1	308	PBX1	1	5	PBC-HD	no
intra	153	PBX1	242	PBX1	5	2	PBC-HD	yes
intra	87	PBX1	308	PBX1	NA	2	PBC-HD	no
intra	87	PBX1	153	PBX1	NA	2	PBC-PBC	no
intra	65	PBX1	308	PBX1	NA	1	PBC-HD	no
intra	65	PBX1	74	PBX1	NA	3	PBC-PBC	yes
intra	65	PBX1	87	PBX1	NA	1	PBC-PBC	yes
intra	74	PBX1	195	PBX1	NA	1	PBC-PBC	yes

### Sheet: Table S4 - mutations
protein	region	mutant	significant_effect	in_model_environment	notes	Mutant data data from: https://doi.org/10.1038/s41598-020-74032-w
PREP1	HR1	L63A	***	core
PREP1	HR1	L66A	***	core
PREP1	HR1	L67A	****	core+interface
PREP1	HR1	L69A	ns	exposed
PREP1	HR1	L70A	*****	core
PREP1	HR2	L117	*****	interface
PREP1	HR2	I122	***	core+interface
PREP1	HR2	L124	*	interface
PREP1	HR2	L125	*****	core+interface
PREP1	HR2	L129	*****	core
PREP1	HR2	L130	*	interface
PREP1	HR2	L132	*****	core+interface
PREP1	HR3	L245	ns	linker	low confidence (pLDDT < 70)
PREP1	HR3	L249	ns	linker	low confidence (pLDDT < 70)
PREP1	HR3	L251	*	linker
PREP1	HR3	L252	ns	linker	low confidence (pLDDT < 70)
PBX1	PBC-A	I43A	ns	interface	low confidence (pLDDT < 70)
PBX1	PBC-A	I46A	ns	interface	low confidence (pLDDT < 70)
PBX1	PBC-A	I47A	*	interface
PBX1	PBC-A	I50A	**	interface
PBX1	PBC-A	I53A	ns	interface	low confidence (pLDDT < 70)
PBX1	PBC-A	L77A	*****	interface
PBX1	PBC-A	V80A	*****	interface
PBX1	PBC-A	L81A	*****	interface
PBX1	PBC-A	I84A	*****	interface
PBX1	PBC-A	L105A	****	core
PBX1	PBC-A	L108A	******	core
PBX1	PBC-A	L112A	******	core
PBX1	PBC-B	I197A	*****	core
PBX1	PBC-B	I204A	*****	core+interface
PBX1	PBC-B	I211A	**	core+interface
PBX1	PBC-A	𝚫43-55	**	interface
PBX1	PBC-A	𝚫77-84	*****	interface
PBX1	PBC-A	𝚫105-113	****	core+interface
